# Exploration and analysis of molecularly annotated, 3D models of breast cancer at single-cell resolution using virtual reality

**DOI:** 10.1101/2021.06.28.448342

**Authors:** Dario Bressan, Claire M. Mulvey, Fatime Qosaj, Robert Becker, Flaminia Grimaldi, Suvi Coffey, Sara Lisa Vogl, Laura Kuett, Raul Catena, Ali Dariush, Carlos Gonzalez-Fernandez, Eduardo A. Gonzalez-Solares, Mohammad Al Sa’d, Aybüke Küpcü Yoldaş, Tristan Whitmarsh, Ilaria Falciatori, Spencer S. Watson, CRUK IMAXT Grand Challenge Team, Johanna A. Joyce, Nicholas Walton, Bernd Bodenmiller, Owen Harris, Gregory J. Hannon

**Author notes:** These authors contributed equally (Dario Bressan, Claire M. Mulvey, Fatime Qosaj).

## Abstract

A set of increasingly powerful approaches are enabling spatially resolved measurements of growing numbers of molecular features in biological samples. While important insights can be derived from the two-dimensional data that many of these technologies generate, it is clear that extending these approaches into the third and fourth dimensions will magnify their impact. Realizing biological insights from datasets where thousands to millions of cells are annotated with tens to hundreds of parameters in space will require the development of new computational and visualization strategies. Here, we describe Theia, a virtual reality-based platform, which enables exploration and analysis of either volumetric or segmented, molecularly-annotated, three-dimensional datasets, with the option to extend the analysis to time-series data. We also describe our pipeline for generating annotated 3D models of breast cancer and supply several datasets to enable users to explore the utility of Theia for understanding cancer biology in three dimensions.
