## Supplementary material for "Exploration and analysis of molecularly annotated, 3D models of breast cancer at single-cell resolution using virtual reality": List of consortium authors

### Sheet: Sheet1
Surname	First name	Role	Affiliation
Hannon	Gregory J	Co-I	Cancer Research UK Cambridge Institute, Li Ka Shing Centre, University of Cambridge, Cambridge CB2 0RE, UK
Battistoni	Giorgia	Postdoc	Cancer Research UK Cambridge Institute, Li Ka Shing Centre, University of Cambridge, Cambridge CB2 0RE, UK
Bressan	Dario	IMAXT Lab Head	Cancer Research UK Cambridge Institute, Li Ka Shing Centre, University of Cambridge, Cambridge CB2 0RE, UK
Boquetale	Carla	Research Assistant	Cancer Research UK Cambridge Institute, Li Ka Shing Centre, University of Cambridge, Cambridge CB2 0RE, UK
Cannell	Ian Gordon	Postdoc	Cancer Research UK Cambridge Institute, Li Ka Shing Centre, University of Cambridge, Cambridge CB2 0RE, UK
Casbolt	Hannah	Research Assistant	Cancer Research UK Cambridge Institute, Li Ka Shing Centre, University of Cambridge, Cambridge CB2 0RE, UK
Deighton	Lauren	PhD student	Cancer Research UK Cambridge Institute, Li Ka Shing Centre, University of Cambridge, Cambridge CB2 0RE, UK
Fatemi	Atefeh	Research Assistant	Cancer Research UK Cambridge Institute, Li Ka Shing Centre, University of Cambridge, Cambridge CB2 0RE, UK
Jauset	Cristina	PhD student	Cancer Research UK Cambridge Institute, Li Ka Shing Centre, University of Cambridge, Cambridge CB2 0RE, UK
Kovačević	Tatjana	PhD student	Cancer Research UK Cambridge Institute, Li Ka Shing Centre, University of Cambridge, Cambridge CB2 0RE, UK
Mulvey	Claire M	Postdoc	Cancer Research UK Cambridge Institute, Li Ka Shing Centre, University of Cambridge, Cambridge CB2 0RE, UK
Nugent	Fiona	PhD student	Cancer Research UK Cambridge Institute, Li Ka Shing Centre, University of Cambridge, Cambridge CB2 0RE, UK
Paez Ribes	Marta	Postdoc	Cancer Research UK Cambridge Institute, Li Ka Shing Centre, University of Cambridge, Cambridge CB2 0RE, UK
Pearsall	Isabella	PhD student	Cancer Research UK Cambridge Institute, Li Ka Shing Centre, University of Cambridge, Cambridge CB2 0RE, UK
Qosaj	Fatime	PhD student	Cancer Research UK Cambridge Institute, Li Ka Shing Centre, University of Cambridge, Cambridge CB2 0RE, UK
Sawicka	Kirsty	Postdoc	Cancer Research UK Cambridge Institute, Li Ka Shing Centre, University of Cambridge, Cambridge CB2 0RE, UK
Sia	Chee Ying	Research Assistant	Cancer Research UK Cambridge Institute, Li Ka Shing Centre, University of Cambridge, Cambridge CB2 0RE, UK
Wild	Sophia A	PhD student	Cancer Research UK Cambridge Institute, Li Ka Shing Centre, University of Cambridge, Cambridge CB2 0RE, UK
Williams	Elena	Research Assistant	Cancer Research UK Cambridge Institute, Li Ka Shing Centre, University of Cambridge, Cambridge CB2 0RE, UK
Aparicio	Samuel	Co-I	Department of Molecular Oncology, BC Cancer, part of the Provincial Health Services Authority, Vancouver, BC, Canada; Department of Pathology and Laboratory Medicine, University of British Columbia, Vancouver, BC, Canada
Laks	Emma	PhD student	Department of Molecular Oncology, BC Cancer, part of the Provincial Health Services Authority, Vancouver, BC, Canada; Department of Pathology and Laboratory Medicine, University of British Columbia, Vancouver, BC, Canada
Li	Yangguang	Postdoc	Department of Molecular Oncology, BC Cancer, part of the Provincial Health Services Authority, Vancouver, BC, Canada
O'Flanagan	Ciara H	Postdoc	Department of Molecular Oncology, BC Cancer, part of the Provincial Health Services Authority, Vancouver, BC, Canada
Smith	Austin	Undergraduate student	Department of Molecular Oncology, BC Cancer, part of the Provincial Health Services Authority, Vancouver, BC, Canada
Ruiz	Teresa	Technician	Department of Molecular Oncology, BC Cancer, part of the Provincial Health Services Authority, Vancouver, BC, Canada
Lai	Daniel	Senior Bioinformatics Scientist	Department of Molecular Oncology, BC Cancer, part of the Provincial Health Services Authority, Vancouver, BC, Canada; Department of Pathology and Laboratory Medicine, University of British Columbia, Vancouver, BC, Canada
Andrew	Roth	IMAXT Affiliate	Department of Molecular Oncology, BC Cancer, part of the Provincial Health Services Authority and Department of Computer Science and Department of Pathology and Laboratory Medicine, University of British Columbia, Vancouver, BC, Canada.
Balasubramanian	Shankar	Co-I	Cancer Research UK Cambridge Institute, Li Ka Shing Centre, University of Cambridge, Cambridge CB2 0RE, UK; Department of Chemistry, University of Cambridge, Lensfield Road, Cambridge, CB2 1EW, UK; School of Clinical Medicine, University of Cambridge, Cambridge, CB2 0SP, UK.
Nogueira	Joao Carlos	Postdoc	Department of Chemistry, University of Cambridge, Lensfield Road, Cambridge, CB2 1EW, UK;
Lee	Maximillian	Postdoc	Department of Chemistry, University of Cambridge, Lensfield Road, Cambridge, CB2 1EW, UK;
Bodenmiller	Bernd	Co-I	Institute of Molecular Life Sciences, University of Zurich, Zurich 8057, Switzerland --> as of 01-01-20 change to Department of Quantitative Biomedicine, , University of Zurich, Zurich 8057, Switzerland
Burger	Marcel	Postdoc	Institute of Molecular Life Sciences, University of Zurich, Zurich 8057, Switzerland --> as of 01-01-20 change to Department of Quantitative Biomedicine, , University of Zurich, Zurich 8057, Switzerland
Kuett	Laura	PhD student	Institute of Molecular Life Sciences, University of Zurich, Zurich 8057, Switzerland --> as of 01-01-20 change to Department of Quantitative Biomedicine, , University of Zurich, Zurich 8057, Switzerland
Tietscher	Sandra	PhD student	Institute of Molecular Life Sciences, University of Zurich, Zurich 8057, Switzerland --> as of 01-01-20 change to Department of Quantitative Biomedicine, , University of Zurich, Zurich 8057, Switzerland
Windhager	Jonas	PhD student	Institute of Molecular Life Sciences, University of Zurich, Zurich 8057, Switzerland --> as of 01-01-20 change to Department of Quantitative Biomedicine, , University of Zurich, Zurich 8057, Switzerland
Boyden	Edward S	Co-I	McGovern Institute, Departments of Biological Engineering and Brainand Cognitive Sciences, Massachusetts Institute of Technology,Cambridge, Massachusetts, USA
Alon	Shahar	Research Affiliate	McGovern Institute, Departments of Biological Engineering and Brainand Cognitive Sciences, Massachusetts Institute of Technology,Cambridge, Massachusetts, USA
Cui	Yi	Research Staff	McGovern Institute, Departments of Biological Engineering and Brainand Cognitive Sciences, Massachusetts Institute of Technology,Cambridge, Massachusetts, USA
Emenari	Amauche	PhD student	McGovern Institute, Departments of Biological Engineering and Brainand Cognitive Sciences, Massachusetts Institute of Technology,Cambridge, Massachusetts, USA
Goodwin	Dan	PhD student	McGovern Institute, Departments of Biological Engineering and Brainand Cognitive Sciences, Massachusetts Institute of Technology,Cambridge, Massachusetts, USA
Karagiannis	Emmanouil D	Research Staff	McGovern Institute, Departments of Biological Engineering and Brainand Cognitive Sciences, Massachusetts Institute of Technology,Cambridge, Massachusetts, USA
Sinha	Anubhav	PhD student	McGovern Institute, Departments of Biological Engineering and Brainand Cognitive Sciences, Massachusetts Institute of Technology,Cambridge, Massachusetts, USA
Wassie	Asmamaw T	Postdoc	McGovern Institute, Departments of Biological Engineering and Brainand Cognitive Sciences, Massachusetts Institute of Technology,Cambridge, Massachusetts, USA
Caldas	Carlos	Co-I	Department of Oncology and Cancer Research UK Cambridge Institute, University of Cambridge, Cambridge, CB2 0RE, UK
Bruna	Alejandra	Postdoc	Department of Oncology and Cancer Research UK Cambridge Institute, University of Cambridge, Cambridge, CB2 0RE, UK
Callari	Maurizio	Postdoc	Cancer Research UK Cambridge Institute, Li Ka Shing Centre, University of Cambridge, Cambridge CB2 0RE, UK
Greenwood	Wendy	RA	Cancer Research UK Cambridge Institute, Li Ka Shing Centre, University of Cambridge, Cambridge CB2 0RE, UK
Lerda	Giulia	PhD student	Cancer Research UK Cambridge Institute, Li Ka Shing Centre, University of Cambridge, Cambridge CB2 0RE, UK
Eyal-Lubling	Yaniv	Postdoc	Department of Oncology and Cancer Research UK Cambridge Institute, University of Cambridge, Cambridge, CB2 0RE, UK
Rueda	Oscar M	Postdoc	Department of Oncology and Cancer Research UK Cambridge Institute, University of Cambridge, Cambridge, CB2 0RE, UK
Shea	Abigail	PhD Student	Department of Oncology and Cancer Research UK Cambridge Institute, University of Cambridge, Cambridge, CB2 0RE, UK
Harris	Owen	Co-I	Súil Interactive Ltd, Dame Lane, Dublin, UK
Becker	Robby	Lead Programmer	Súil Interactive Ltd, Dame Lane, Dublin, UK
Grimaldi	Flaminia	Lead Artist	Súil Interactive Ltd, Dame Lane, Dublin, UK
Harris	Suvi	Liaison with science groups	Súil Interactive Ltd, Dame Lane, Dublin, UK
Vogl	Sara Lisa	VR Designer	Súil Interactive Ltd, Dame Lane, Dublin, UK
Weselak	Joanna	Animation Specialist	Súil Interactive Ltd, Dame Lane, Dublin, UK
Joyce	Johanna A	Co-I	Department of Oncology and Ludwig Institute for Cancer Research, University of Lausanne, Lausanne, Switzerland
Watson	Spencer S	Postdoc	Department of Oncology and Ludwig Institute for Cancer Research, University of Lausanne, Lausanne, Switzerland
Shah	Sohrab P	Co-I	Department of Molecular Oncology, British Columbia Cancer Research Centre, Vancouver, BC, Canada; Department of Pathology and Laboratory Medicine, University of British Columbia, Vancouver, BC, Canada; Computational Oncology, Department of Epidemiology and Biostatistics, Memorial Sloan Kettering Cancer Center, New York, USA
McPherson	Andrew	Bioinformatician	Department of Molecular Oncology, British Columbia Cancer Research Centre, Vancouver, BC, Canada; Computational Oncology, Department of Epidemiology and Biostatistics, Memorial Sloan Kettering Cancer Center, New York, USA
Vázquez-García	Ignacio	Postdoc	Computational Oncology, Department of Epidemiology and Biostatistics, Memorial Sloan Kettering Cancer Center, New York, USA
Tavare'	Simon	Co-I	Cancer Research UK Cambridge Institute, Li Ka Shing Centre, University of Cambridge, Cambridge CB2 0RE, UK; Herbert and Florence Irving Institute for Cancer Dynamics, Columbia University, New York, NY, USA; New York Genome Center, New York, NY, USA
Dinh	Khanh N	Postdoc	Herbert and Florence Irving Institute for Cancer Dynamics, Columbia University, New York, NY, USA
Fisher	Eyal	PhD student	Cancer Research UK Cambridge Institute, Li Ka Shing Centre, University of Cambridge, Cambridge CB2 0RE, UK
Kunes	Russell	PhD student	Herbert and Florence Irving Institute for Cancer Dynamics, Columbia University, New York, NY, USA
Walton	Nicholas A	Co-I	Institute of Astronomy, University of Cambridge, Madingley Road, Cambridge, CB3 0HA, UK
Al Sa'd	Mohammad	Postdoc	Institute of Astronomy, University of Cambridge, Madingley Road, Cambridge, CB3 0HA, UK
Chornay	Nick	PhD student	Institute of Astronomy, University of Cambridge, Madingley Road, Cambridge, CB3 0HA, UK
Dariush	Ali	Postdoc	Institute of Astronomy, University of Cambridge, Madingley Road, Cambridge, CB3 0HA, UK
González-Solares	Eduardo A	Postdoc	Institute of Astronomy, University of Cambridge, Madingley Road, Cambridge, CB3 0HA, UK
González-Fernández	Carlos	Postdoc	Institute of Astronomy, University of Cambridge, Madingley Road, Cambridge, CB3 0HA, UK
Küpcü Yoldaş	Aybüke	Postdoc	Institute of Astronomy, University of Cambridge, Madingley Road, Cambridge, CB3 0HA, UK
Millar	Neil	Technician	Institute of Astronomy, University of Cambridge, Madingley Road, Cambridge, CB3 0HA, UK
Whitmarsh	Tristan	Postdoc	Institute of Astronomy, University of Cambridge, Madingley Road, Cambridge, CB3 0HA, UK
Zhuang	Xiaowei	Co-I	Howard Hughes Medical Institute, Harvard University, Cambridge, MA 02138, USA; Department of Physics, Harvard University, Cambridge, MA 02138, USA; Department of Chemistry and Chemical Biology, Harvard University, Cambridge, MA 02138, USA
Fan	Jean	Postdoc	Howard Hughes Medical Institute, Harvard University, Cambridge, MA 02138, USA; Department of Physics, Harvard University, Cambridge, MA 02138, USA; Department of Chemistry and Chemical Biology, Harvard University, Cambridge, MA 02138, USA
Lee	Hsuan	PhD student	Howard Hughes Medical Institute, Harvard University, Cambridge, MA 02138, USA; Department of Physics, Harvard University, Cambridge, MA 02138, USA; Department of Chemistry and Chemical Biology, Harvard University, Cambridge, MA 02138, USA
Sepúlveda	Leonardo A	Postdoc	Howard Hughes Medical Institute, Harvard University, Cambridge, MA 02138, USA; Department of Physics, Harvard University, Cambridge, MA 02138, USA; Department of Chemistry and Chemical Biology, Harvard University, Cambridge, MA 02138, USA
Xia	Chenglong	PhD student	Howard Hughes Medical Institute, Harvard University, Cambridge, MA 02138, USA; Department of Physics, Harvard University, Cambridge, MA 02138, USA; Department of Chemistry and Chemical Biology, Harvard University, Cambridge, MA 02138, USA
Zheng	Pu	PhD student	Howard Hughes Medical Institute, Harvard University, Cambridge, MA 02138, USA; Department of Physics, Harvard University, Cambridge, MA 02138, USA; Department of Chemistry and Chemical Biology, Harvard University, Cambridge, MA 02138, USA
Marioni	John C	Co-I	Cancer Research UK Cambridge Institute, Li Ka Shing Centre, University of Cambridge, Cambridge CB2 0RE, UK
Ali	Raza	Co-I	Cancer Research UK Cambridge Institute, Li Ka Shing Centre, University of Cambridge, Cambridge CB2 0RE, UK
Winter	Arthur H	IMAXT Affiliate	Department of Chemistry, Iowa State University, Ames, IA, USA
